# Unbiased profiling of CRISPR RNA-guided transposition products by long-read sequencing

**DOI:** 10.1101/2021.02.11.430876

**Authors:** Phuc Leo H. Vo, Christopher Acree, Melissa L. Smith, Samuel H. Sternberg

**Author notes:** Corresponding author: Samuel H. Sternberg. **Email:**.

## Abstract

Bacterial transposons propagate through either non-replicative (cut-and-paste) or replicative (copy-and-paste) pathways, depending on how the mobile element is excised from its donor source. In the well-characterized *E. coli* transposon Tn7, a heteromeric TnsA-TnsB transposase directs cut-and-paste transposition by cleaving both strands at each transposon end during the excision step. Whether a similar pathway is involved for RNA-guided transposons, in which CRISPR-Cas systems confer DNA target specificity, has not been determined. Here, we apply long-read, population-based whole-genome sequencing (WGS) to unambiguously resolve transposition products for two evolutionarily distinct transposon types that employ either Cascade or Cas12k for RNA-guided DNA integration. Our results show that RNA-guided transposon systems lacking functional TnsA primarily undergo copy-and-paste transposition, generating cointegrate products that comprise duplicated transposon copies and insertion of the vector backbone. Finally, we report natural and engineered transposon variants encoding a TnsAB fusion protein, revealing a novel strategy for achieving RNA-guided transposition with fewer molecular components.
