## Supplementary Table 1 for "Unbiased profiling of CRISPR RNA-guided transposition products by long-read sequencing"

### Sheet: Sheet1
Vo et al., Mobile DNA (2021)
Supplementary Table 1. SMRT Sequencing and Analysis Statistics
		Demultiplex Statistics			CCS Read Statistics			Analysis Statistics
Sample Code	Sample	Total Data (Gb)	Polymerase Reads	Subreads	CCS Read Number	CCS Avg Length (bp)	CCS Quality (Median)	Total Genomic Integration Reads *	Cointegrate Reads ◊	Simple Insertion Reads ‡	On-target Reads †
SLMS_25	Vch WT BW25113 Rep 1	8.37	104233	808094	43812	11688	99.96 (Q34)	50	3	47	49
SLMS_26	Vch WT BW25113 Rep 2	9.25	113050	882099	48662	11864	99.96 (Q34)	64	2	62	64
SLMS_27	Vch WT BW25113 Rep 3	7.12	86103	691495	37790	11626	99.96 (Q34)	42	3	39	40
SLMS_28	Vch TnsAD90A BW25113 Rep 1	7.44	88597	711316	39390	11812	99.96 (Q34)	29	29	0	29
SLMS_29	Vch TnsAD90A BW25113 Rep 2	8.15	101913	785670	42362	11706	99.96 (Q34)	51	51	0	51
SLMS_30	Vch TnsAD90A BW25113 Rep 3	10.02	117737	959555	53340	11769	99.96 (Q34)	67	64	3	67
SLMS_50	ShCAST sg252 BW25113 Rep 1	8.57	105314	842314	43891	11279	99.96 (Q34)	87	78	9	60
SLMS_51	ShCAST sg252 BW25113 Rep 2	7.14	87289	681520	36274	11689	99.95 (Q33)	87	75	12	56
SLMS_52	ShCAST sg252 BW25113 Rep 3	8.77	105522	864297	45163	11293	99.96 (Q34)	106	98	8	78
SLMS_53	ShCAST sg261 BW25113 Rep 1	10.16	116774	991377	52936	11360	99.96 (Q34)	209	167	42	149
SLMS_54	ShCAST sg261 BW25113 Rep 2	9.3	111397	907142	48225	11402	99.95 (Q33)	180	154	26	112
SLMS_55	ShCAST sg261 BW25113 Rep 3	12.63	150831	1216307	64278	11578	99.95 (Q33)	229	199	30	151
SLMS_67	Vch WT AB-Fusion BW25113 Rep 1	11.38	152344	1247717	69640	11639	99.96 (Q34)	94	0	94	93
SLMS_90	Vch WT AB-Fusion BW25113 Rep 2	8.45	102808	887412	51237	10672	99.97 (Q35)	86	1	85	86
SLMS_91	Vch WT AB-Fusion BW25113 Rep 3	9.23	111802	988408	56544	10409	99.97 (Q35)	66	0	66	65
SLMS_69	Vch AB-Fusion-D90A BW25113 Rep 1	9.56	164125	1487476	81643	10795	99.98 (Q36)	46	45	1	46
SLMS_92	Vch AB-Fusion-D90A BW25113 Rep 2	7.1	85080	743560	42982	10701	99.97 (Q35)	13	13	0	13
SLMS_93	Vch AB-Fusion-D90A BW25113 Rep 3	8.51	102264	888544	51725	10734	99.97 (Q35)	16	15	1	16
* Total Genomic Integration Reads : reads containing at least one transposon with a flank sequence mapping to the genome, corresponding to genomic integration events.
◊ Cointegrate Reads: the subset of "Total Genomic Integration Reads" containing at least one transposon sequence with a genome-mapping flank sequence on one side and a plasmid-mapping flank sequence on the other, corresponding to a cointegrate product.
‡ Simple Insertion Reads: the subset of "Total Genomic Integration Reads" containing a transposon sequence with genome-mapping flank sequences on both sides, corresponding to a simple insertion product.
† On-target Reads: the subset of "Total Genomic Integration Reads" containing at least one transposon with a flank sequence mapping to the 100-bp genomic on-target window, corresponding to genomic integration events occurring within this on-target window.
